# Intragenic methylation repatterning is associated with alternative splicing and unique epigenetic phenotypes

**DOI:** 10.64898/2026.02.18.706621

**Authors:** Alenka Hafner, Hardik Kundariya, Robersy Sanchez, Akshay U Nair, Sally A. Mackenzie

**Affiliations:** Department of Biology, Pennsylvania State University, University Park, Pennsylvania, 16801, United States; Intercollege Graduate Degree Program in Plant Biology, Huck Institutes of the Life Sciences, Pennsylvania State University, University Park, Pennsylvania, 16801, United States; EpiMethyl Analytics, 1005 North Warson Road Ste 401B, St. Louis, MO 63132; Department of Biology, Indian Institute of Science Education and Research (IISER), Tirupati, 517507, Andhra Pradesh, India

## Abstract

The role of intragenic cytosine methylation in shaping phenotypes has been contentious. Recent studies show association between stress and alternative splicing of transcripts, but without functional genome-wide or single-position analysis. We utilized the *msh1* experimental system in Arabidopsis as a model of reproducible epigenetic states with stress-responsive phenotypes, including commitment to heritable memory for at least seven generations. We mapped the methylome to single-cytosine resolution with signal-detection, verified by machine learning. Differentially methylated genes were overlapped with *msh1*-derived transcript isoforms to show that different patterns of exonic methylation led to different levels of isoform expression. Alternatively spliced and differentially methylated genes were enriched in key regulators of growth and development and spliceosome components. Genes targeted for differential methylation also contained a known CTT motif. These results demonstrate a direct relationship in plants between environmentally responsive differential methylation and alternative splicing behavior leading to phenotype changes.
