## Supplementary Data 4 for "Intragenic methylation repatterning is associated with alternative splicing and unique epigenetic phenotypes"

### Sheet: Sheet1
Locus Identifier	Gene Description	Primary Gene Symbol
AT2G34357	ARM repeat superfamily protein;(source:Araport11)
AT2G46560	transducin family protein / WD-40 repeat family protein;(source:Araport11)
AT1G08060	Encodes a transcriptional silencer that is required for proper expression of PRR/NLR immune receptor genes. The MOM1 complex facilitates the process of transgene silencing; influences DNA methylation and chromatin accessibility at some endogenous RdDM sites.
AT3G63400	Cyclophilin-like peptidyl-prolyl cis-trans isomerase family protein;(source:Araport11)
AT3G58050	hypothetical protein;(source:Araport11)
AT1G58060	RNA helicase family protein;(source:Araport11)
AT5G65460	Kinesin that binds cyclin-dependent kinase CDKA;1 as homodimer or as heterodimer with KCA1
AT3G26560	ATP-dependent RNA helicase;(source:Araport11)
AT1G68400	leucine-rich repeat transmembrane protein kinase family protein;(source:Araport11)
AT4G01020	Similar to DRIF1.
AT4G16680	P-loop containing nucleoside triphosphate hydrolases superfamily protein;(source:Araport11)
AT5G15680	ARM repeat superfamily protein;(source:Araport11)
AT5G49680	Conserved among eukaryotes, similar to Arabidopsis SABRE. The phenotype of the kip/sab double mutant suggests related functions for both genes, however, the KIP protein is mostly required for tip-growth. Predicted to be targeted to the secretory pathway. mRNA was detected in all organs, with most abundance in pollen and roots.
AT2G41960	hypothetical protein;(source:Araport11)
AT2G18760	chromatin remodeling 8;(source:Araport11)
AT3G05050	Protein kinase superfamily protein;(source:Araport11)
AT3G04160	U11/U12 small nuclear ribonucleoprotein;(source:Araport11)
AT2G32000	DNA topoisomerase, type IA, core;(source:Araport11)
AT5G07570	glycine/proline-rich protein;(source:Araport11)
AT3G11964	Encodes a nucleolar protein that is a ribosome biogenesis co-factor. Mutants display aberrant RNA processing and female gametophyte development.
AT3G22980	Ribosomal protein S5/Elongation factor G/III/V family protein;(source:Araport11)
AT2G25730	zinc finger FYVE domain protein;(source:Araport11)
AT1G04390	BTB/POZ domain-containing protein;(source:Araport11)
AT2G01130	DEA(D/H)-box RNA helicase family protein;(source:Araport11)
AT3G42670	Encodes a nuclear localized SNF domain containing protein involved in RNA silencing. Mutants were identified in a screen for defects in the spread of RNA silencing. CLSY1 may affect production of dsRNA from the locus to be silenced. Locus-specific regulator of 24nt-siRNA expression, works together with CLSY2-4 as the master regulators of essentially all Pol-IV-dependent 24nt-siRNAs.
AT1G64140	WRKY transcription factor;(source:Araport11)
AT5G56350	Pyruvate kinase family protein;(source:Araport11)
AT4G32420	Cyclophilin-like peptidyl-prolyl cis-trans isomerase family protein;(source:Araport11)
AT3G06530	ARM repeat superfamily protein;(source:Araport11)
AT3G19190	Encodes autophagy-related 2 (ATG2).The mRNA is cell-to-cell mobile. Autophagy controls guard cell ROS homeostasis by eliminating oxidized peroxisomes, thereby allowing stomatal opening.
AT5G64270	splicing factor;(source:Araport11)
AT1G79190	ARM repeat superfamily protein;(source:Araport11)
AT5G39770	Represents a non-function pseudogene homologous to AtMSU81 (At4g30870).
AT1G49340	Encodes a phosphatidylinositol 4-kinase that is expressed in inflorescences and shoots.	(ATPI4K ALPHA)
AT4G01810	Sec23 homolog , forms a distinct clade with SEC23D.Mutants have defects in pollen exine patterning, tapetal development and pollen intine formation.	(ATSEC23A)
AT5G61140	Encodes a predicted protein with 30% identity with MER3/RCK. Similar to yast Brr2p DEAD/DExH box ATP-dependent RNA helicase.	(BRR2C)
AT1G76810	Functions in 18S rRNA maturation at the late 40S assembly stage as part of a regulatory crosstalk among ribosome biogenesis, messenger RNA (mRNA) translation initiation, and siRNA biogenesis in plants.	(EIF5B1)
AT2G02090	SNF2 domain-containing protein / helicase domain-containing protein;(source:Araport11)	(ETL1)
AT1G02080	Acts as scaffold protein in the CCR4-NOT complex, by interacting with various NOT proteins and CAF1. Essential protein for proper pollen development and germination capacity.	(NOT1)
AT3G45630	RNA binding (RRM/RBD/RNP motifs) family protein;(source:Araport11)	(NOT4B)
AT2G28540	RNA binding (RRM/RBD/RNP motifs) family protein;(source:Araport11)	(NOT4C)
AT1G54590	pre-mRNA-splicing factor-like protein;(source:Araport11)	(PRP18B)
AT2G48060	Similar to mechanically sensitive ion channel identified in mouse. Mutants display root helical growth phenotype in agar media suggesting a role in mechanoperception at the root cap.	(PZO1)
AT3G08850	Encodes one of two Arabidopsis RAPTOR/KOG1 homologs. RAPTOR proteins are binding partners of the target of rapamycin kinase that is present in all eukaryotes and play a central role in the stimulation of cell growth and metabolism in response to nutrients. Mutants show embryo lethal phenotype which occurs at pre-globular stage. May interact with TOR kinase in a rapamycin like signaling pathway. I…	(RAPTOR1)
AT3G61620	exonuclease RRP41 (RRP41)	(RRP41)
AT1G63210	SPT6L encodes a putative WG/GW-repeat protein involved in the regulation of apical-basal polarity of embryo	(SPT6)
AT2G17930	Component of the SPT module of the SAGA complex.	(TRA1A)
AT3G50590	WD40/YVTN repeat protein.	(TWD40-1)
AT2G13540	Encodes a nuclear cap-binding protein that forms a heterodimeric complex with CBP20 and is involved in ABA signaling and flowering. Mutants are early flowering and exhibit hypersensitive response to ABA in germination inhibition.Loss of ABH1 function results in abnormal processing of mRNAs for several important floral regulators (FLC, CO, FLM). Analysis of loss of function mutations suggests a ro…	ABA HYPERSENSITIVE 1 (ABH1)
AT5G04895	DEA(D/H)-box RNA helicase family protein;(source:Araport11)	ABA OVERLY SENSITIVE 6 (ABO6)
AT1G80070	Encodes a factor that influences pre-mRNA splicing and is required for embryonic development. Mutations result in an abnormal suspensor and embryo lethality. The mRNA is cell-to-cell mobile.	ABNORMAL SUSPENSOR 2 (SUS2)
AT1G50200	Alanyl-tRNA synthetase;(source:Araport11)	ALANYL-TRNA SYNTHETASE (ALATS)
AT3G60350	ARABIDILLO-2 and its homolog, ARABIDILLO -1, are unique among Arabidopsis Arm-repeat proteins in having an F-box motif and fall into a phylogenetically distinct subgroup from other plant Arm-repeat proteins Similar to arm repeat protein in rice and armadillo/beta-catenin repeat family protein / F-box family protein in Dictyostelium. ARABIDILLO-2 promote lateral root development. Mutant plants for…	ARABIDILLO-2 (ARABIDILLO-2)
AT5G52040	Encodes an arginine/serine-rich splicing factor. Transcript is alternatively spliced and is differentially expressed in different tissues (flowers, roots, stems, and leaves) examined. Barta et al (2010) have proposed a nomenclature for Serine/Arginine-Rich Protein Splicing Factors (SR proteins): Plant Cell. 2010, 22:2926. RS41 binds to HYL1 and co-localizes to the nuclear dicing body. Along with …	ARGININE/SERINE-RICH SPLICING FACTOR 41 (RS41)
AT3G03050	encodes a cellulose synthase like protein. mutations initiate root hairs that rupture at their tip soon after initiation. is required for the synthesis of a noncellulosic wall polysaccharide.	CELLULOSE SYNTHASE-LIKE D3 (CSLD3)
AT4G00450	Encodes the Arabidopsis homolog of the transcriptional regulator MED12, is dynamically expressed during embryogenesis and regulates both developmental timing and the radial pattern formation. Involved in flowering time. The mutant enhances the expression of the flowering time (FT) gene. A knockout mutant of this gene showed late-flowering phenotype.	CENTER CITY (CCT)
AT3G06400	Encodes a SWI2/SNF2 chromatin remodeling protein belonging to the ISWI family. Involved in nuclear proliferation during megagametogenesis and cell expansion in the sporophyte. Constitutively expressed. RNAi induced loss of function in megagametogenesis results in female sterility.35S:RNAi plants have reduced stature. Double mutation in CHR17 and CHR11 results in the loss of the evenly spaced nucl…	CHROMATIN-REMODELING PROTEIN 11 (CHR11)
AT1G55350	Similar to maize DEK1, a gene encoding a membrane protein of the calpain gene superfamily required for aleurone cell development in the endosperm of maize grains. A key component of the embryonic L1 cell-layer specification pathway. It localizes to membranes and undergoes intramolecular autolytic cleavage events that release the calpain domain into the cytoplasm.	DEFECTIVE KERNEL 1 (DEK1)
AT1G01040	Encodes a Dicer homolog. Dicer is a RNA helicase involved in microRNA processing. Mutations in this locus can result in embryo lethality. Embryo shape at seed maturity is globular-elongate. Other mutants convert the floral meristems to an indeterminate state, others yet show defects in ovule development. mRNA is expressed in all shoot tissues. DCL1 is able to produce miRNAs and siRNAs. The mRNA i…	DICER-LIKE 1 (DCL1)
AT5G20320	Encodes an RNase III-like enzyme that catalyzes processing of trans-acting small interfering RNA precursors in a distinct small RNA biogenesis pathway. The protein is also involved in the production of 21-nt primary siRNAs from both inverted-repeat constructs and endogenous sequences, as well as the RDR6-dependent 21-nt secondary siRNAs involved in long-range cell-to-cell signaling. It binds DRB4…	DICER-LIKE 4 (DCL4)
AT5G26742	DEAD box RNA helicase (RH3);(source:Araport11)	EMBRYO DEFECTIVE 1138 (emb1138)
AT1G20200	PAM domain (PCI/PINT associated module) protein;(source:Araport11)	EMBRYO DEFECTIVE 2719 (emb2719)
AT1G34550	transmembrane protein (DUF616);(source:Araport11)	EMBRYO DEFECTIVE 2756 (EMB2756)
AT5G15540	Encodes Adherin SCC2. Essential for viability. Required for normal seed development. Plays a role in the establishment of sister-chromatid cohesion and chromosome organization during meiosis.	EMBRYO DEFECTIVE 2773 (EMB2773)
AT5G51200	Originally identified as EDS4, enhanced disease sensitive phenotype and subsequently cloned and identified as NUCLEOPORIN205. Affects circadian clock and downstream genes including those involved in defense response.	EMBRYO DEFECTIVE 3142 (EMB3142)
AT3G56990	embryo sac development arrest 7;(source:Araport11)	EMBRYO SAC DEVELOPMENT ARREST 7 (EDA7)
AT5G55390	Encodes EDM2 (enhanced downy mildew 2). The predicted protein bears typical features of transcriptional regulators. EDM2 contains two putative bipartite nuclear localization signals (NLS) two zinc-finger-like motifs, a Proline-rich region and a large aspartic acid-rich region. Both zinc-finger-like stretches resemble the PHD (plant homeodomain) finger motif. Mutations in EDM2 comprise RPP7 mediat…	ENHANCED DOWNY MILDEW 2 (EDM2)
AT5G03280	Involved in ethylene signal transduction. Acts downstream of CTR1. Positively regulates ORE1 and negatively regulates mir164A,B,C to regulate leaf senescence. A maternally expressed imprinted gene. Mutations in ein2 block ethylene stimulation of flavonol synthesis. The mRNA is cell-to-cell mobile.	ETHYLENE INSENSITIVE 2 (EIN2)
AT4G33240	Encodes a protein that is predicted to act as a 1-phosphatidylinositol-3-phosphate (PtdIns3P) 5-kinase based on its homology to Fab1 from yeast. It contains an FYVE domain required for binding to PtdIns3P-containing membranes in yeast, as well as a Cpn60_TCP1 homology domain plus a kinase domain. fab1a/fab1b pollen grains not viable and have defective vacuolar organization. FAB1A and FAB1B comple…	FORMS APLOID AND BINUCLEATE CELLS 1A (FAB1A)
AT3G14270	Encodes a protein that is predicted to act as a 1-phosphatidylinositol-3-phosphate (PtdIns3P) 5-kinase based on its homology to Fab1 from yeast. It contains an FYVE domain required for binding to PtdIns3P-containing membranes in yeast, as well as a Cpn60_TCP1 homology domain plus a kinase domain. fab1a/fab1b pollen grains not viable and have defective vacuolar organization. FAB1A and FAB1B comple…	FORMS APLOID AND BINUCLEATE CELLS 1B (FAB1B)
AT5G47820	Encodes a kinesin-like protein with an N-terminal microtubule binding motor domain. Protein is localized to the periphery of the cytoplasm and mutants in the gene exhibit altered orientation of cellulose microfibrils and reduced mechanical strength of fibers.	FRAGILE FIBER 1 (FRA1)
AT1G22770	Together with CONSTANTS (CO) and FLOWERING LOCUS T (FT), GIGANTEA promotes flowering under long days in a circadian clock-controlled flowering pathway. GI acts earlier than CO and FT in the pathway by increasing CO and FT mRNA abundance. Located in the nucleus. Regulates several developmental processes, including photoperiod-mediated flowering, phytochrome B signaling, circadian clock, carbohydra…	GIGANTEA (GI)
AT4G08350	global transcription factor group A2;(source:Araport11)	GLOBAL TRANSCRIPTION FACTOR GROUP A2 (GTA2)
AT1G65440	Related to yeast Spt6 protein, which functions as part of a protein complex in transcription initiation and also plays a role in chromatin structure / assembly. It encodes a putative WG/GW-repeat protein involved in the regulation of apical-basal polarity of embryo	GLOBAL TRANSCRIPTION FACTOR GROUP B1 (GTB1)
AT2G19540	Transducin family protein / WD-40 repeat family protein;(source:Araport11)	HEAT STRESS TOLERANT DWD 1 (HTD1)
AT2G32120	heat-shock protein 70T-2;(source:Araport11)	HEAT-SHOCK PROTEIN 70T-2 (HSP70T-2)
AT2G30800	Has RNA or DNA helicase activity and expressed specifically in tapetum and vascular tissue. First identified member of a new group of the mle helicase group of the DEAH family.	HELICASE IN VASCULAR TISSUE AND TAPETUM (HVT1)
AT3G28730	encodes a component of the FAcilitates Chromatin Transcription (FACT) complex, SSRP1. Along with STP16 binds to the promoter of FLC.	HIGH MOBILITY GROUP (HMG)
AT1G28420	homeobox-1;(source:Araport11)	HOMEOBOX-1 (HB-1)
AT2G06990	Encodes a putative DExH-box RNA helicase that acts redundantly with HEN1, HUA1, and HUA2 in the specification of floral organ identity in the third whorl.	HUA ENHANCER 2 (HEN2)
AT5G08230	HUA and HUA-LIKE (HULK) genes act redundantly to regulate a subset of essential genes, with some (or all) family members also having specific functions.	HUA2 LIKE 1 (HULK1)
AT1G64790	ILITHYIA (ILA) is a HEAT repeat protein involved in plant immunity. The gene is also involved in systemic acquired resistance induced by P. syringae expressing avrRps4. Loss-of-function mutants of ILA caused pleiotropic defects in the mutant plants. The mutant plants are smaller in size and the leaves are serrated and yellow to light green in color. Required for bacterium-triggered stomatal closu…	ILITHYIA (ILA)
AT4G18780	Encodes a member of the cellulose synthase family involved in secondary cell wall biosynthesis. Mutants have abnormal xylem formation, reduced cellulose content, and enhanced drought and osmotic stress tolerance. Mediates resistance towards bacterial pathogens via ABA. Confers resistance towards bacterial and fungal pathogens, independent of salicylic acid, ethylene and jasmonate signaling.	IRREGULAR XYLEM 1 (IRX1)
AT1G08620	Member of family of Jumonji C (JmjC)-containing demethylases, its catalytic domain exhibits both H3K4 and H3K9 demethylation activities. Together with MMD1 promotes in male meiocytes gene expression in an H3K9me3-dependent manner and thereby contributes to meiotic chromosome condensation.	JUMONJI DOMAIN-CONTAINING PROTEIN 16 (JMJ16)
AT5G13530	Encodes KEEP ON GOING (KEG), a RING E3 ligase involved in abscisic acid signaling. KEG is essential for Arabidopsis growth and development. ABA promotes KEG degradation via the ubiquitin dependent 26S proteasome pathway. Associates with and ubiquitinates MKK4 and MKK5 to regulate plant immunity.	KEEP ON GOING (KEG)
AT3G27960	CMU1 and CMU2 along with FRA1 contributes to lateral stability of cortical microtubules.	KINESIN LIGHT CHAIN-RELATED 2 (KLCR2)
AT1G23230	Mediator tail subunit, involved in transcriptional regulation. Mediator Complex Subunit, interacts with MED2, MED5, MED16 in the Regulation of Phenylpropanoid Biosynthesis.	MEDIATOR 23 (MED23)
AT3G01460	Encodes a protein with a methyl-CpG-binding domain. Has sequence similarity to human MBD proteins. Involved in the modification of the FLC chromatin acetylation state to affect FLC expression. Mutants show an early flowering, and enhanced shoot branching phenotypes.	METHYL-CPG-BINDING DOMAIN 9 (MBD9)
AT4G38440	Encodes MINIYO (IYO), a positive regulator of transcriptional elongation that is essential for cells to initiate differentiation.	MINIYO (IYO)
AT4G37910	Mitochondrial chaperone that interacts with COX2 and functions in cytochrome oxidase assembly.Mutants have pleiotropic defects in growth and development including defects un auxin gradients that may be secondary effects related to mitochondrial metabolism.	MITOCHONDRIAL HEAT SHOCK PROTEIN 70-1 (mtHsc70-1)
AT5G20730	Encodes an auxin-regulated transcriptional activator. Activates expression of IAA1 and IAA9 in the presence of auxin. Mutants affect blue light and gravitropic and auxin mediated growth responses. Together with AUX19, it is involved in the response to ethylene. In the arf7 arf19 double mutant, several auxin-responsive genes (e.g. IAA5, LBD16, LBD29 and LBD33) are no longer upregulated by auxin.	NON-PHOTOTROPHIC HYPOCOTYL (NPH4)
AT1G06670	nuclear DEIH-box helicase (NIH) encoding a putative RNA and/or DNA helicase homologous to a group of nucleic acid helicases from the DEAD/H family with nuclear DEIH-box helicase (NIH) distinct N- and C-terminal regions that differ from animal DEIH proteins The mRNA is cell-to-cell mobile.	NUCLEAR DEIH-BOXHELICASE (NIH)
AT3G45830	nuclear factor kappa-B-binding-like protein;(source:Araport11)	NUCLEAR FACTOR KAPPA-B-BINDING-LIKE PROTEIN 1 (NFRKB1)
AT3G57660	Encodes a subunit of RNA polymerase I (aka RNA polymerase A). The mRNA is cell-to-cell mobile.	NUCLEAR RNA POLYMERASE A1 (NRPA1)
AT1G79150	binding protein;(source:Araport11)	NUCLEOLAR COMPLEX ASSOCIATED 3 (NOC3)
AT2G42600	Encodes one of four Arabidopsis phosphoenolpyruvate carboxylase proteins.PPC1 and PPC2 are crucial for balancing carbon and nitrogen metabolism.	PHOSPHOENOLPYRUVATE CARBOXYLASE 2 (PPC2)
AT2G18790	Red/far-red photoreceptor involved in the regulation of de-etiolation. Exists in two inter-convertible forms: Pr and Pfr (active). Involved in the light-promotion of seed germination and in the shade avoidance response. Promotes seedling etiolation in both the presence and absence of phytochrome A. Overexpression results in etiolation under far-red light. Accumulates in the nucleus after exposure…	PHYTOCHROME B (PHYB)
AT5G17230	Encodes phytoene synthase that is the rate-limiting enzyme in the carotenoid biosynthetic pathway and that interacts with the ORANGE (OR) protein. PSY's expression is posttransciptionally regulated by OR.	PHYTOENE SYNTHASE (PSY)
AT1G44910	Binds the carboxyl-terminal domain (CTD) of the largest subunit of RNA polymerase II and functions as a scaffold for RNA processing machineries.	PRE-MRNA-PROCESSING PROTEIN 40A (PRP40A)
AT5G06970	PATROL1 is a Munc13-like protein involved in mediating H[+]-ATPase translocation. It interacts with AHA1and is responsible for its translocation during stomatal movement.	PROTON ATPASE TRANSLOCATION CONTROL 1 (PATROL1)
AT3G17840	Encodes a receptor-like kinase found at the cell surface of various tissues. Its function remains unknown.	RECEPTOR-LIKE KINASE 902 (RLK902)
AT5G25060	Part of SWAP1-SFPS-RRC1 splicing factor complex which modulates pre-mRNA splicing to promote photomorphogenesis.	REDUCED RED-LIGHT RESPONSES IN CRY1CRY2 BACKGROUND 1 (RRC1)
AT1G79950	Encodes a homologue of human Regulator of Telomere Elongation Helicase1 (RTEL1). Plays a central role in the preservation of genome stability.	REGULATOR OF TELOMERE ELONGATION HELICASE1 (RTEL1)
AT3G48430	Relative of Early Flowering 6 (REF6) encodes a Jumonji N/C and zinc finger domain-containing protein that acts as a positive regulator of flowering in an FLC-dependent pathway. REF6 mutants have hyperacetylation of histone H4 at the FLC locus. REF6 interacts with BES1 in a Y2H assay and in vitro. REF6 may play a role in brassinoteroid signaling by affecting histone methylation in the promoters of…	RELATIVE OF EARLY FLOWERING 6 (REF6)
AT1G63160	replication factor C 2;(source:Araport11)	REPLICATION FACTOR C 2 (RFC2)
AT3G58510	DEA(D/H)-box RNA helicase family protein;(source:Araport11)	RNA HELICASE 11 (RH11)
AT3G54280	ROOT GROWTH DEFECTIVE 3;(source:Araport11)	ROOT GROWTH DEFECTIVE 3 (RGD3)
AT1G02500	encodes a S-adenosylmethionine synthetase. SAM1 is regulated by protein S-nitrosylation. The covalent binding of nitric oxide (NO) to the Cys114 residue inhibits the enzyme activity.	S-ADENOSYLMETHIONINE SYNTHETASE 1 (SAM1)
AT1G58250	SABRE, putative gene of unknown function, homologous to maize apt1 gene. Required for normal cell expansion in the root cortex. The sabre mutation results in abnormal cell expansion. Encodes a rare message; very low level of expression was detected in roots and shoots.	SABRE (SAB)
AT4G15180	Encodes SET domain containing protein that acts redundantly with ATX4/5 to regulate histone H3-K4 methylation.	SET DOMAIN PROTEIN 2 (SDG2)
AT2G03150	Encodes a nuclear-localized calcium-binding protein RSA1 (SHORT ROOT IN SALT MEDIUM 1), which is required for salt tolerance.	SHORT ROOT IN SALT MEDIUM 1 (RSA1)
AT4G16340	Encodes SPIKE1 (SPK1), the lone DOCK family guanine nucleotide exchange factor (GEF) in Arabidopsis. SPK1 is a peripheral membrane protein that accumulates at, and promotes the formation of, a specialized domain of the endoplasmic reticulum (ER) termed the ER exit site (ERES). SPK1 promotes polarized growth and cell-cell adhesion in the leaf epidermis. Mutant has seedling lethal; cotyledon, leaf-…	SPIKE1 (SPK1)
AT1G03060	Encodes a WD/BEACH domain protein involved in cell morphogenesis and ribonucleoprotein particle formation. It interacts with the P-body core component DCP2, associates to mRNA processing bodies (P-bodies), and regulates their assembly upon salt stress. It accumulates at the root hair apex via post-Golgi compartments and positively regulates tip growth by maintaining tip-focused vesicle secretion …	SPIRRIG (SPI)
AT2G28290	Encodes a SWI2/SNF2-like protein in the SNF2 subclass.One of three classes of SWI/SNF ATPases in plants; it is the core enzyme of SYD-associated SWI/SNF (SAS) complexes (PMID:36471048). Homozygous plants with null mutations exhibit premature termination of the meristem and carpelloid structures from the inflorescence meristem. Co-activator of floral homeotic gene expression. Acts with LFY to regu…	SPLAYED (SYD)
AT3G04740	encodes a protein with similarities to subunits of the Mediator complex, required for RNA polymerase II recruitment at target promoters in response to specific activators. Lines carrying loss of function mutations in the gene have reduced cell numbers in aerial organs. On the other hand, lines overexpressing the gene have increased number of small cells in clusters, suggesting cell division is mo…	STRUWWELPETER (SWP)
AT5G37180	Encodes a protein with sucrose synthase activity (SUS5).	SUCROSE SYNTHASE 5 (SUS5)
AT1G50030	TOR is a protein kinase, conserved across eukaryotes (called mTOR in mammals), that monitors nutrient availability to coordinate metabolism (PMID: 32649861). TOR is a member of the phosphatidylinositol 3-kinase-related kinases (PIKKs) and forms a stable complex (TOR complex 1, or TORC1) with RAPTOR (At3g08850, At5g01770, PMID: 16377759) and LST8 (At3g18140, At2g22040, PMID: 22307851). TOR is expr…	TARGET OF RAPAMYCIN (TOR)
AT3G04710	Encodes one of the 36 carboxylate clamp (CC)-tetratricopeptide repeat (TPR) proteins (Prasad 2010, Pubmed ID: 20856808) with potential to interact with Hsp90/Hsp70 as co-chaperones.	TETRATRICOPEPTIDE REPEAT 10 (TPR10)
AT3G54670	Encodes a member of the Arabidopsis cohesin complex that is essential for viability and sister chromatid alignment.	TITAN8 (TTN8)
AT3G16830	TOPLESS family member which directly binds the N-terminal domain of SNC1 and interacts with TPR1.	TOPLESS-RELATED 2 (TPR2)
AT5G16750	Encodes a nucleolar localized WD-40 repeat protein that is preferentially expressed in dividing cells and is required for regulated division planes and embryo development.	TORMOZEMBRYO DEFECTIVE (TOZ)
AT2G28450	Encodes a tRNA-specific methyltransferase that together with TRM2A is one of two main writer enzymes for m5U.	TRNA METHYLTRANSFERASE 2B (TRM2B)
AT3G50670	Encodes U1 snRNP 70K	U1 SMALL NUCLEAR RIBONUCLEOPROTEIN-70K (U1-70K)
AT1G65350	polyubiquitin gene,Columbia ecotype revealed that the gene contained a 3.9-kb insertion in the coding region from mitochondrial DNA.	UBIQUITIN 13 (UBQ13)
AT1G55860	encodes a ubiquitin-protein ligase containing a HECT domain. There are six other HECT-domain UPLs in Arabidopsis.	UBIQUITIN-PROTEIN LIGASE 1 (UPL1)
AT3G06290	Encodes a component of the conserved TREX-2 complex that couples mRNA transcription with nucleo-cytoplasmic export, that is required for prevention of epigenetic gene silencing and has additional roles in regulating siRNAs and DNA methylation.	YEAST SAC3 HOMOLOG B (SAC3B)
